# Over two orders of magnitude difference in rate of single chromosome loss among sundew (*Drosera* L., Droseraceae) lineages

**DOI:** 10.1101/2022.10.24.513289

**Authors:** Rebekah A. Mohn, Rosana Zenil-Ferguson, Thilo A. Krueger, Andreas S. Fleischmann, Adam T. Cross, Ya Yang

## Abstract

Chromosome number change is a driver of speciation in eukaryotic organisms. Carnivorous sundews, the plant genus *Drosera* L., exhibit single chromosome number variation among and within species, especially in the Australian *Drosera* subg. *Ergaleium* D.C., potentially linked to the presence of holocentromeres. We reviewed literature, verified chromosome counts, and using an *rbc*L chronogram, tested alternate models where the gain, loss, and doubling rates (+1, −1, ×2) were the same or different between *D*. subg. *Ergaleium* and the other subgenera. Ancestral chromosome number estimations were performed, and the distributions of self-compatibility and genome size were visualized across the genus. The best model for chromosome evolution had equal rates of polyploidy (0.014 per million years; Myr) but higher rates of single chromosome number gain (0.19 and 0.027 per Myr) and loss (0.23 and 0.00059 per Myr) in *D*. subg. *Ergaleium* compared to the other subgenera. We found no evidence for differences in single chromosome evolution to be due to differences in diploidization after polyploidy or to holocentromeres as had been proposed. This study highlights the complexity of factors influencing rates of chromosome number evolution.
