## Supplemental Table 2 for "Over two orders of magnitude difference in rate of single chromosome loss among sundew (*Drosera* L., Droseraceae) lineages"

### Sheet: TableS2.1
Table S2: Source for rbcL sequences including the species name used, the GenBank ID, the originally reported species name, and notes on taxonomic change if applicable. Species and authors are in Table S2.2.
Species_name	GenBank_ID	Old_Taxonomy	Reason/Herbarium_Specimen_Referenced
Aldrovanda vesiculosa	AB072550.1	Aldrovanda vesiculosa	-
Ancistrocladus korupensis	Z97636.1	Ancistrocladus korupensis	-
Armeria splendens	Y16908.1	Armeria splendens	-
Dionaea muscipula	L01904.2	Dionaea muscipula	-
Drosera aberrans	KP268949.1	Drosera aberrans	-
Drosera adelae	AY096107.1	Drosera adelae	-
Drosera alba	AB072515.1	Drosera alba	-
Drosera aliciae	HM849960.1	Drosera aliciae	-
Drosera allantostigma	KP268945.1	Drosera allantostigma	-
Drosera anglica	AB298091.1	Drosera anglica	-
Drosera arcturi	AB072512.1	Drosera arcturi	-
Drosera auriculata	KP268948.1	Drosera auriculata	-
Drosera barbigera	JQ712489.1	Drosera barbigera	-
Drosera biflora	AB072518.1	Drosera biflora	-
Drosera binata	L01906.2	Drosera binata	-
Drosera brevifolia	AB072519.1	Drosera brevifolia	-
Drosera burkeana	AB072520.1	Drosera burkeana	-
Drosera burmannii	L01908.2	Drosera burmannii	-
Drosera caduca	AB072510.1	Drosera caduca	-
Drosera capensis	L01909.2	Drosera capensis	-
Drosera capillaris	KJ773463.1	Drosera capillaris	-
Drosera chrysolepis	AB072522.1	Drosera chrysolepis	-
Drosera cistiflora	AB072523.1	Drosera cistiflora	-
Drosera collinsiae	AB072524.1	Drosera collinsiae	-
Drosera cuneifolia	AB072525.1	Drosera cuneifolia	-
Drosera verrucata	L01910.2	Drosera dichrosepala	-
Drosera dilatatopetiolaris	KP268954.1	Drosera dilatatopetiolaris	-
Drosera omissa	AB072507.1	Drosera ericksoniae	-
Drosera erythrorhiza	KY651214.1	Drosera erythrorhiza	-
Drosera esmeraldae	AB072526.1	Drosera esmeraldae	-
Drosera falconeri	KP268943.1	Drosera falconeri	-
Drosera felix	AB072527.1	Drosera felix	-
Drosera filiformis	MT108202.1	Drosera filiformis	-
Drosera gigantea	L19528.2	Drosera gigantea	-
Drosera glanduligera	AB072511.1	Drosera glanduligera	-
Drosera spiralis	AB072528.1	Drosera graminifolia	-
Drosera graomogolensis	AB072529.1	Drosera graomogolensis	-
Drosera hamiltonii	AB072921.1	Drosera hamiltonii	-
Drosera helodes	KP268950.1	Drosera helodes	-
Drosera hilaris	AB072530.1	Drosera hilaris	-
Drosera hirtella	AB072531.1	Drosera hirtella	-
Drosera indica	L19529.2	Drosera indica	-
Drosera intermedia	MG249830.1	Drosera intermedia	-
Drosera kaieteurensis	AB072532.1	Drosera kaieteurensis	-
Drosera lanata	KP268942.1	Drosera lanata	-
Drosera latifolia	AB072542.1	Drosera villosa var. ascendens	Rivadavia, F 584 (SPF) Det. Gonella, PM 01/2014
Drosera linearis	MG246288.1	Drosera linearis	-
Drosera curvipes	AB072533.1	Drosera madagascariensis	Rivadavia, F 737 (SPF) Det. Gonella, PM 06/2017; Rivadavia in March 2017 published in the Carnivorous Plant Newsletter that D. longiscapa is actually D. curvipes.
Drosera planchonii	AB072549.1	Drosera macrantha subsp. planchonii	-
Drosera menziesii	KP268947.1	Drosera menziesii	-
Drosera meristocaulis	JN388035.1	Drosera meristocaulis	-
Drosera montana	AB072534.1	Drosera montana	-
Drosera natalensis	AB072537.1	Drosera natalensis	-
Drosera neocaledonica	AB072544.1	Drosera neocaledonica	-
Drosera nitidula	JN388036.1	Drosera nitidula	-
Drosera microscapa	AB072506.1	Drosera occidentalis var. microscapa	-
Drosera patens	KP268944.1	Drosera omissa	-
Drosera ordensis	KP268940.1	Drosera ordensis	-
Drosera pauciflora	AB072552.1	Drosera pauciflora	-
Drosera peltata	L01912.2	Drosera peltata	-
Drosera petiolaris	L01913.2	Drosera petiolaris	-
Drosera platypoda	AB072547.1	Drosera platypoda	-
Drosera prolifera	KF496415.1	Drosera prolifera	-
Drosera prostratoscaposa	AB072554.1	Drosera prostratoscaposa	-
Drosera pygmaea	AB072505.1	Drosera pygmaea	-
Drosera regia	L01914.2	Drosera regia	-
Drosera roseana	KP268952.1	Drosera roseana	-
Drosera rosulata	AB072555.1	Drosera rosulata	-
Drosera rotundifolia	KM360758.1	Drosera rotundifolia	-
Drosera schwackei	AB072535.1	Drosera montana var. schwackei	Rivadavia, F 566 (SPF) Det. Rivadavia, F 01/06/2008
Drosera scorpioides	AB072509.1	Drosera scorpioides	-
Drosera sessilifolia	AB072551.1	Drosera sessilifolia	-
Drosera sewelliae	KP268951.1	Drosera sewelliae	-
Drosera spatulata	L19530.2	Drosera spathulata	-
Drosera stolonifera	L19531.2	Drosera stolonifera	-
Drosera tokaiensis	AB298088.1	Drosera tokaiensis	-
Drosera tomentosa	AB072536.1	Drosera montana var. tomentosa	Rivdavia, F 449 (SPF) Det. Rivadavia, F 06/01/2006
Drosera tracyi	KJ773465.1	Drosera tracyi	-
Drosera trinervia	AB072548.1	Drosera trinervia	-
Drosera uniflora	AB072540.1	Drosera uniflora	-
Drosera venusta	AB917048.1	Drosera venusta	-
Drosera villosa	AB072541.1	Drosera villosa	-
Drosophyllum lusitanicum	L01907.2	Drosophyllum lusitanicum	-
Fagopyrum tataricum	D86287.1	Fagopyrum tataricum	-
Frankenia pulverulenta	Z97638.1	Frankenia pulverulenta	-
Limoniastrum monopetalum	Z97642.1	Limoniastrum monopetalum	-
Limonium vulgare	Y16904.1	Limonium vulgare	-
Nepenthes alata	L01936.2	Nepenthes alata	-
Persicaria hydropiper	AB008781.1	Persicaria hydropiper	-
Plumbago zeylanica	Y16905.1	Plumbago zeylanica	-
Polygonum cuspidatum	AB019030.1	Polygonum cuspidatum	-
Psylliostachys suworowii	Y16907.1	Psylliostachys suworowii	-
Rumex acetosella	D86290.1	Rumex acetosella	-
Simmondsia chinensis	AF093732.1	Simmondsia chinensis	-
Tamarix pentandra	Z97650.1	Tamarix pentandra	-
Triplaris americana	Y16910.1	Triplaris americana	-

### Sheet: TableS2.2
Table S2.2: Species and authors
Species	species_author
D. arcturi	D. arcturi Hook.
D. callistos	D. callistos N.G. Marchant & Lowrie
D. cuneifolia	D. cuneifolia L. f.
D. dielsiana	D. dielsiana Exell & Laundon
D. dilatatopetiolaris	D. dilatatopetiolaris K. Kondo
D. erythrorhiza	D. erythrorhiza Lindl.
D. filiformis	D. filiformis Raf.
D. indica	D. indica L.
D. leioblastus	D. leioblastus N.G. Marchant & Lowrie
D. macrophylla	D. macrophylla Lindl.
D. madagascariensis	D. madagascariensis DC.
D. micrantha	D. micrantha Lehm.
D. miniata	D. miniata Diels
D. nitidula	D. nitidula Planch.
D. patens	D. patens Lowrie & Conran
D. petiolaris	D. petiolaris R. Br. ex DC.
D. pygmaea	D. pygmaea DC.
D. radicans	D. radicans N.G. Marchant
D. verrucata	D. verrucata Lowrie & Conran
D. aliciae	D. aliciae Raym.-Hamet
D. banksii	D. banksii R.Br. ex DC.
D. bulbosa	D. bulbosa Hook.
D. burkeana	D. burkeana Planch.
D. communis	D. communis A. St.-Hil.
D. drummondii	D. drummondii Planch.
D. helodes	D. helodes N.G. Marchant & Lowrie
D. heteropylla	D. heteropylla Lindl.
D. hyperostigma	D. hyperostigma N.G. Marchant & Lowrie
D. macrantha	D. macrantha Endl.
D. major	D. major (Diels) Lowrie
D. montana	D. montana A. St.-Hil.
D. natalensis	D. natalensis Diels
D. neesii	D. neesii Lehm.
D. paleacea	D. paleacea DC.
D. pauciflora	D. pauciflora Banks ex DC.
D. peltata	D. peltata Thunb.
D. platystigma	D. platystigma Lehm.
D. spatulata	D. spatulata Labill.
D. stolonifera	D. stolonifera Endl.
D. tokaiensis	D. tokaiensis (Komiya & Shibata) T. Nakam. & K. Ueda
D. villosa	D. villosa A. St.-Hil.
D. ×hybrida	D. ×hybrida Macfarl.
D. ×obovata	D. ×obovata Mert. & W.D.J.Koch
D. aberrans	D. aberrans (Lowrie & Carlquist) Lowrie & Conran
D. adelae	D. adelae F. Muell.
D. androsacea	D. androsacea Diels
D. anglica	D. anglica Huds.
D. auriculata	D. auriculata Backh. ex Planch.
D. barbigera	D. barbigera Planch.
D. binata	D. binata Labill.
D. bindoon	D. bindoon Lowrie
D. brevifolia	D. brevifolia Pursh
D. burmannii	D. burmannii Vahl
D. capensis	D. capensis L.
D. capillaris	D. capillaris Poir.
D. cistiflora	D. cistiflora L.
D. closterostigma	D. closterostigma N.G. Marchant & Lowrie
D. collinsiae	D. collinsiae N.E. Br. In Burtt Davy
D. dichrosepala	D. dichrosepala Turcz.
D. echinoblastus	D. echinoblastus N.G. Marchant & Lowrie
D. eneabba	D. eneabba N.G. Marchant & Lowrie
D. erythrogyne	D. erythrogyne N.G. Marchant & Lowrie
D. falconeri	D. falconeri K. Kondo
D. gigantea	D. gigantea Lindl.
D. glanduligera	D. glanduligera Lehm.
D. hamiltonii	D. hamiltonii C.R.P. Andrews
D. hilaris	D. hilaris Cham. & Schltdl.
D. intermedia	D. intermedia Hayne
D. lanata	D. lanata K. Kondo
D. leucoblasta	D. leucoblasta Benth.
D. lunata	D. lunata Buch.-Ham. ex DC.
D. mannii	D. mannii Cheek
D. menziesii	D. menziesii R. Br. ex DC.
D. neocaledonica	D. neocaledonica Raym.-Hamet
D. orbiculata	D. orbiculata N.G. Marchant & Lowrie
D. ordensis	D. ordensis Lowrie
D. oreopodion	D. oreopodion N.G. Marchant & Lowrie
D. pallida	D. pallida Lindl.
D. prolifera	D. prolifera C.T. White
D. pulchella	D. pulchella Lehm.
D. purpurescens	D. purpurascens Schlotth.
D. regia	D. regia Stephens
D. roseana	D. roseana N.G. Marchant & Lowrie
D. rosulata	D. rosulata Lehm.
D. rotundifolia	D. rotundifolia L.
D. serpens	D. serpens Planch.
D. sessilifolia	D. sessilifolia A. St.-Hil.
D. sewelliae	D. sewelliae Diels
D. silvicola	D. silvicola Lowrie & Carlquist
D. slackii	D. slackii Cheek
D. spilos	D. spilos N.G. Marchant & Lowrie
D. stellifiora	D. stellifiora Lowrie & Carlquist
D. stricticaulis	D. stricticaulis (Diels) O.H. Sarg.
D. sulphurea	D. sulphurea Lehm.
D. tracyi	D. tracyi (Diels) Macfarl.
D. trinervia	D. trinervia Spreng.
D. ×linglica	D. ×linglica Kusak. Ex R. Gauthier & Gervais
D. ×sidjamesii	D. ×sidjamesii Lowrie & Conran
D. ×woodii	D. ×woodii R. Gauthier & Gervais
D. cayennensis	D. cayennensis Sagot ex Diels
D. coomallo	D. coomallo Lowrie & Conran
D. graminifolia	D. graminifolia A. St.-Hil.
D. gunniana	D. gunniana (Planch.) de Salas
D. hirtella	D. hirtella A. St.-Hil.
D. humilis	D. humilis Planch.
D. linearis	D. linearis Goldie
D. meristocaulis	D. meristocaulis Maguire & Wurdack
D. minutiflora	D. minutiflora Planch.
D. planchonii	D. planchonii Hook. f. ex Planch
D. prostratoscaposa	D. prostratoscaposa Lowrie & Carlquist
D. ramellosa	D. ramellosa Lehm.
D. rechingeri	D. rechingeri Strid
D. schizandra	D. schizandra Diels
D. scorpioides	D. scorpioides Planch.
D. stenopetala	D. stenopetala Hook. f.
D. subtilis	D. subtilis N.G. Marchant
D. tubaestylis	D. tubaestylis N.G. Marchant & Lowrie
D. walyunga	D. walyunga N.G. Marchant & Lowrie
D. whittakeri	D. whittakeri Planch.
D. yilgarnensis	D. yilgarnensis R.P. Gibson & B.J. Conn
Dionaea	Dionaea muscipula Ellis
D. ×badgingarra	D. ×badgingarra Lowrie & Conran
D. ×fontinalis	D. ×fontinalis Rivadavia
D. admirabilis	D. admirabilis Debbert
D. allantostigma	D. allantostigma (N.G. Marchant & Lowrie) Lowrie & Conran
D. aquatica	D. aquatica Lowrie
D. camporupestris	D. camporupestris Rivadavia
D. chrysolepis	D. chrysolepis Taub.
D. citrina	D. citrina Lowrie & Carlquist
D. grantsaui	D. grantsaui Rivadavia
D. graomogolensis	D. graomogolensis T.R.S. Silva
D. grievei	D. grievei Lowrie & N.G. Marchant
D. hirsuta	D. hirsuta Lowrie & Conran
D. huegelii	D. huegelii Endl.
D. lasiantha	D. lasiantha Lowrie & Carlquist
D. latifolia	D. latifolia (Eichler) Gonella & Rivadavia
D. leucostigma	D. leucostigma (N.G. Marchant & Lowrie) Lowrie & Conran
D. microphylla	D. microphylla Endl.
D. nivea	D. nivea Lowrie & Carlquist
D. occidentalis	D. occidentalis Morrison
D. omissa	D. omissa Diels
D. porrecta	D. porrecta Lehm.
D. roraimae	D. roraimae (Klotzsch ex Diels) Maguire & J.R. Laundon
D. rupicola	D. rupicola (N.G. Marchant) Lowrie
D. spiralis	D. spiralis A. St.-Hil.
D. subhirtella	D. subhirtella Planch.
D. tentaculata	D. tentaculata Rivadavia
D. tomentosa	D. tomentosa A. St.-Hil
D. venusta	D. venusta Debbert
D. viridis	D. viridis Rivadavia
D. brevicornis	D. brevicornis Lowrie
D. broomensis	D. broomensis Lowrie
D. caduca	D. caduca Lowrie
D. darwinensis	D. darwinensis Lowrie
D. derbyensis	D. derbyensis Lowrie
D. finlaysoniana	D. finlaysoniana Wall. Ex Arn.
D. fulva	D. fulva Planch.
D. hartmeyerorum	D. hartmeyerorum Schlauer
D. hookeri	D. hookeri R.P. Gibson, B.J. Conn & Conran
D. kenneallyi	D. kenneallyi Lowrie
D. paradoxa	D. paradoxa Lowrie
D. parvula	D. parvula Planch.
D. pedicellaris	D. pedicellaris Lowrie
D. felix	D. felix Steyerm. & L.B. Sm.
D. nidiformis	D. nidiformis Debbert
D. solaris	D. solaris A. Fleischm., Wistuba & S. McPherson
D. ultramafica	D. ultramafica A. Fleischm., A.S. Rob. & S. McPherson
D. afra	D. afra Debbert
D. kaieteurensis	D. kaieturensis Brumm.-Ding.
D. modesta	D. modesta Diels
D. monantha	D. monantha (Lowrie & Carlquist) Lowrie
D. oblanceolata	D. oblanceolata Y.Z. Ruan
D. ramentacea	D. ramentacea Burch. ex Harv. & Sond.
D. zonaria	D. zonaria Planch.
