## Supplemental Table 3 for "Over two orders of magnitude difference in rate of single chromosome loss among sundew (*Drosera* L., Droseraceae) lineages"

### Sheet: TableS3.1
Table S3.1: Genome size estimation data. Species and authors in Table S2.2.
species	subgenus	section	Source (Voucher; Photo or Herbarium)	Standard	2C	pg	Source
Drosera_adelae	Drosera	Prolifera	Bishop Peak, Queensland, Australia (RM244; photo)	Glycine max 'Williams 82'	805.544	0.823665	This Study
Drosera_aff_lanata	Ergaleium	Lasiocephala	plants 5+cm diam. with grey hairy petioles and dark maroon red traps, Flying Fox Creek, NT., Australia (RM250; photo)	Glycine max 'Williams 82'	4928.13	5.03899	This Study
Drosera_brevifolia	Drosera	Drosera	Cherry Orchard Bog Natural Area Preserve, Virginia (RM211; MN)	Oryza sativa 'Nipponbare'	1635.61	1.6724	This Study
Drosera_burmannii	Drosera	Thelocalyx	Beerwah, QLD, Australia (RM265; photo)	Glycine max 'Williams 82'	910.615	0.931099	This Study
Drosera_caduca	Ergaleium	Lasiocephala	wide leaf, white flower; Bachsten Creek, Kimberley, AU (RM248)	Pisum sativum	4943.29	5.05448	This Study
Drosera_capensis	Drosera	Ptycnostigma	Koue bokkeveld, South Africa (RM221; photo)	Raphanus sativus 'Saxa'	843.441	0.862414	This Study
Drosera_falconeri	Ergaleium	Lasiocephala	white flw., Palmerston, NT, Australia (RM251; photo)	Pisum sativum	5249.16	5.36724	This Study
Drosera_felix	Drosera	Drosera	Tuku Muruku, Gran Sabana (RM245; photo)	Oryza sativa 'Nipponbare'	2189.08	2.23832	This Study
Drosera_graomogolensis	Drosera	Brasilianiae	Itacambira, MG, Brazil (RM239; photo)	Oryza sativa 'Nipponbare'	1550.32	1.5852	This Study
Drosera_latifolia	Drosera	Brasilianiae	(cult.) Giant, Serra do Cabral, Brazil (RM238; photo)	Glycine max 'Williams 82'	1482.67	1.51602	This Study
Drosera_madagascariensis	Drosera	Ptycnostigma	Okavango Delta, Botswana (RM247; photo)	Zea mays 'B73'	2029.81	2.07547	This Study
Drosera_nidiformis	Drosera	Ptycnostigma	Pietermaritzburg, ZA, South Africa (RM223; photo)	Oryza sativa 'Nipponbare'	927.895	0.948768	This Study
Drosera_regia	Regiae	Regiae	(cult.) upper waterfall site, higher altitude form, Bains Kloof, South Africa (RM236; photo)	Glycine max 'Williams 82'	630.426	0.644607	This Study
Drosera_schizandra	Drosera	Prolifera	clone 10, Mount Bartle Frere, Cairns Region, Queensland, Australia (RM243; photo)	Glycine max 'Williams 82'	1295.88	1.32503	This Study
Drosera_solaris	Drosera	Drosera	Mt Yakontipu, Pakaraima Mountains, Guyana (RM237; photo)	Oryza sativa 'Nipponbare'	2428.62	2.48325	This Study
Drosera_spatulata	Drosera	Drosera	Royal National Park, Sydney, Australia (RM222; photo)	Glycine max 'Williams 82'	1260.85	1.28921	This Study
Drosera_ultramafica	Drosera	Drosera	Palawan, Philippines (RM220; photo)	Oryza sativa 'Nipponbare'	3184.72	3.25636	This Study
Drosera_aberrans	Ergaleium	Ergaleium	-	Lycopersicum esculentum	987	-	Veleba et al., 2017
Drosera_adelae	Drosera	Prolifera	-	Lycopersicum esculentum	594	-	Veleba et al., 2017
Drosera_admirabilis	Drosera	Ptycnostigma	-	Lycopersicum esculentum	792	-	Veleba et al., 2017
Drosera_afra	Drosera	Ptycnostigma	-	Lycopersicum esculentum	613	-	Veleba et al., 2017
Drosera_aliciae	Drosera	Ptycnostigma	-	Bellis perennis	1949	-	Veleba et al., 2017
Drosera_allantostigma	Ergaleium	Bryastrum	-	Lycopersicum esculentum	2858	-	Veleba et al., 2017
Drosera_anglica	Drosera	Drosera	-	Bellis perennis	4715	-	Veleba et al., 2017
Drosera_arcturi	Arcturia	Arcturia	-	Lycopersicum esculentum	1050	-	Veleba et al., 2017
Drosera_auriculata	Ergaleium	Ergaleium	-	Lycopersicum esculentum	846	-	Veleba et al., 2017
Drosera_barbigera	Ergaleium	Bryastrum	-	Pisum sativum	4215	-	Veleba et al., 2017
Drosera_binata	Ergaleium	Phycopsis	-	Lycopersicum esculentum	1465	-	Veleba et al., 2017
Drosera_binata_multifida	Ergaleium	Phycopsis	-	Bellis perennis	1519	-	Veleba et al., 2017
Drosera_burmannii	Drosera	Thelocalyx	-	Lycopersicum esculentum	504	-	Veleba et al., 2017
Drosera_capensis	Drosera	Ptycnostigma	-	Lycopersicum esculentum	789	-	Veleba et al., 2017
Drosera_cistiflora	Drosera	Ptycnostigma	-	Lycopersicum esculentum	671	-	Veleba et al., 2017
Drosera_collinsiae	Drosera	Ptycnostigma	-	Lycopersicum esculentum	905	-	Veleba et al., 2017
Drosera_cuneifolia	Drosera	Ptycnostigma	-	Lycopersicum esculentum	702	-	Veleba et al., 2017
Drosera_dilatatopetiolaris	Ergaleium	Lasiocephala	-	Lycopersicum esculentum	4868	-	Veleba et al., 2017
Drosera_erythrorhiza	Ergaleium	Ergaleium	-	Bellis perennis	1687	-	Veleba et al., 2017
Drosera_falconeri	Ergaleium	Lasiocephala	-	Lycopersicum esculentum	5253	-	Veleba et al., 2017
Drosera_filiformis	Drosera	Drosera	-	Bellis perennis	4877	-	Veleba et al., 2017
Drosera_gigantea	Ergaleium	Ergaleium	-	Lycopersicum esculentum	1060	-	Veleba et al., 2017
Drosera_grantsaui	Drosera	Brasilianiae	-	Lycopersicum esculentum	1069	-	Veleba et al., 2017
Drosera_graomogolensis	Drosera	Brasilianiae	-	Bellis perennis	1629	-	Veleba et al., 2017
Drosera_hamiltonii	Drosera	Stelogyne	-	Oryza sativa	488	-	Veleba et al., 2017
Drosera_helodes	Ergaleium	Bryastrum	-	Pisum sativum	3586	-	Veleba et al., 2017
Drosera_hilaris	Drosera	Ptycnostigma	-	Lycopersicum esculentum	738	-	Veleba et al., 2017
Drosera_indica	Drosera	Arachnopus	-	Lycopersicum esculentum	1307	-	Veleba et al., 2017
Drosera_intermedia	Drosera	Drosera	-	Lycopersicum esculentum	2516	-	Veleba et al., 2017
Drosera_kaieteurensis	Drosera	Drosera	-	Bellis perennis	2695	-	Veleba et al., 2017
Drosera_lanata	Ergaleium	Lasiocephala	-	Lycopersicum esculentum	854	-	Veleba et al., 2017
Drosera_latifolia	Drosera	Brasilianiae	-	Lycopersicum esculentum	1102	-	Veleba et al., 2017
Drosera_leucoblasta	Ergaleium	Bryastrum	-	Lycopersicum esculentum	4121	-	Veleba et al., 2017
Drosera_menziesii	Ergaleium	Ergaleium	-	Lycopersicum esculentum	967	-	Veleba et al., 2017
Drosera_meristocaulis	Ergaleium	Bryastrum	-	Glycine max	2969	-	Veleba et al., 2017
Drosera_micrantha	Ergaleium	Bryastrum	-	Bellis perennis	7489	-	Veleba et al., 2017
Drosera_modesta	Ergaleium	Ergaleium	-	Lycopersicum esculentum	1158	-	Veleba et al., 2017
Drosera_monantha	Ergaleium	Ergaleium	-	Lycopersicum esculentum	776	-	Veleba et al., 2017
Drosera_natalensis	Drosera	Ptycnostigma	-	Lycopersicum esculentum	1040	-	Veleba et al., 2017
Drosera_neocaledonica	Drosera	Drosera	-	Lycopersicum esculentum	1136	-	Veleba et al., 2017
Drosera_nidiformis	Drosera	Ptycnostigma	-	Lycopersicum esculentum	1027	-	Veleba et al., 2017
Drosera_oblanceolata	Drosera	Drosera	-	Bellis perennis	1933	-	Veleba et al., 2017
Drosera_omissa	Ergaleium	Bryastrum	-	Carex acutiformis	2170	-	Veleba et al., 2017
Drosera_ordensis	Ergaleium	Lasiocephala	-	Pisum sativum	10927	-	Veleba et al., 2017
Drosera_oreopodion	Ergaleium	Bryastrum	-	Pisum sativum	3292	-	Veleba et al., 2017
Drosera_peltata	Ergaleium	Ergaleium	-	Lycopersicum esculentum	829	-	Veleba et al., 2017
Drosera_petiolaris	Ergaleium	Lasiocephala	-	Lycopersicum esculentum	4707	-	Veleba et al., 2017
Drosera_prolifera	Drosera	Prolifera	-	Lycopersicum esculentum	502	-	Veleba et al., 2017
Drosera_pulchella	Ergaleium	Bryastrum	-	Carex acutiformis	1862	-	Veleba et al., 2017
Drosera_pygmaea	Ergaleium	Bryastrum	-	Bellis perennis	1252	-	Veleba et al., 2017
Drosera_ramentacea	Drosera	Ptycnostigma	-	Lycopersicum esculentum	1361	-	Veleba et al., 2017
Drosera_regia	Regiae	Regiae	-	Lycopersicum esculentum	835	-	Veleba et al., 2017
Drosera_roraimae	Drosera	Drosera	-	Lycopersicum esculentum	2683	-	Veleba et al., 2017
Drosera_roseana	Ergaleium	Bryastrum	-	Lycopersicum esculentum	3513	-	Veleba et al., 2017
Drosera_rotundifolia	Drosera	Drosera	-	Carex acutiformis	2331	-	Veleba et al., 2017
Drosera_schizandra	Drosera	Prolifera	-	Lycopersicum esculentum	1186	-	Veleba et al., 2017
Drosera_sessilifolia	Drosera	Thelocalyx	-	Lycopersicum esculentum	497	-	Veleba et al., 2017
Drosera_sewelliae	Ergaleium	Bryastrum	-	Lycopersicum esculentum	3863	-	Veleba et al., 2017
Drosera_spatulata	Drosera	Drosera	-	Lycopersicum esculentum	586	-	Veleba et al., 2017
Drosera_spiralis	Drosera	Brasilianiae	-	Lycopersicum esculentum	1259	-	Veleba et al., 2017
Drosera_tomentosa	Drosera	Brasilianiae	-	Lycopersicum esculentum	1105	-	Veleba et al., 2017
Drosera_tracyi	Drosera	Drosera	-	Bellis perennis	5930	-	Veleba et al., 2017
Drosera_trinervia	Drosera	Ptycnostigma	-	Lycopersicum esculentum	573	-	Veleba et al., 2017
Drosera_ultramafica	Drosera	Drosera	-	Lycopersicum esculentum	2325	-	Veleba et al., 2017
Drosera_venusta	Drosera	Ptycnostigma	-	Lycopersicum esculentum	1054	-	Veleba et al., 2017
Drosera_verrucata	Ergaleium	Bryastrum	-	Pisum sativum	4653	-	Veleba et al., 2017
Drosera_viridis	Drosera	Drosera	-	Bellis perennis	2316	-	Veleba et al., 2017
Drosera_whittakeri	Ergaleium	Ergaleium	-	Lycopersicum esculentum	946	-	Veleba et al., 2017
Drosera_zonaria	Ergaleium	Ergaleium	-	Lycopersicum esculentum	889	-	Veleba et al., 2017
Controls for This Study
Glycine max 'Williams 82'					2230	2.28016	Schmutz et al., 2010
Oryza sativa 'Nipponbare'					778	0.795501	International Rice Genome Sequencing Project & Sasaki, 2005
Raphinus sativus*					1193.16	1.22	Dolezel et al., 1992
Raphinus sativus 'Saxa'					1193.16	1.22	Dolezel et al., 1992
Pisum sativum 'Ctirad'					8890.02	9.09	Dolezel et al., 1998
Zea mays 'B73'					5515.92	5.64	Díez et al., 2013
* This was locally purchased Raphinus sativus without cultivar information.
1 pg = 978 Mbps

### Sheet: TableS3.2
Table S3.2: Self-compatibility data; species and authors in Table S2.2.
Species	Subgenus	SISC	Source	reported species	reported variety notes	Source Location	Voucher	Herbarium	Notes
D. auriculata	Ergaleium	SC	Brittnacher, 2010	D. auriculata	-	most populations	-	-
D. auriculata	Ergaleium	SI	Chen et al., 1997	D. auriculata	-	Eastern Australia, ex A. Lowrie 1993; NOTE: no seed was obtained by Chen et al. 1997 even from controlled pollination, thus likely not SI, but sterile specimens!	-	-
D. basifolia	Ergaleium	SI	Chen et al., 1997	D. menziesii	ssp basifolia	Western Australia, ex A. Lowrie 1993	-	-
D. bulbosa	Ergaleium	SI	Chen et al., 1997	D. sp. Cf. bulbosa	Wongan Hills'	Western Australia, ex A. Lowrie 1993	-	-
D. eneabba	Ergaleium	SI	Chen et al., 1997	D. eneabba Marchant & Lowrie.	-	Eneabba	-	-
D. erythrorhiza	Ergaleium	SI	Chen et al., 1997	D. erythrorhiza	-	Western Australia, ex. A. Lowrie 1993	-	-
D. gigantea	Ergaleium	SI	Chen et al., 1997	D. gigantea lindley.	-	Blue Rock, JArrahdale, Western Australia	Chen
D. glanduligera	Ergaleium	SC	Chen et al., 1997	D. glanduligera Lehm.	-	49 km SE of Perth on Albany Highway	-	-
D. glanduligera	Ergaleium	SC	Chen et al., 1997	D. glanduligera Lehm.	-	Jarrahdale Rock	-	-
D. glanduligera	Ergaleium	SC	Chen et al., 1997	D. glanduligera Lehm.	-	Nettleton Road	-	-
D. macrantha	Ergaleium	SI	Chen et al., 1997	D. macrantha End!.	ssp. macrantha (Planchon) N. Marchant.	Blue Rock, JArrahdale, Western Australia	-	-
D. mannii	Ergaleium	SI	Chen et al., 1997	D. manniana Cheers.	-	Canning Mills Rd, Canning, Western Australia	A. Lowrie #847	-
D. mannii	Ergaleium	SI	Chen et al., 1997	D. manniana Cheers.	-	Boulder Rock, Albany Hwy, Western Australia	S. James, A. Lowrie #844	-
D. menziesii	Ergaleium	SC	Chen et al., 1997	D. menziesii	ssp menziesii	Western Australia, ex A. Lowrie 1993	-	-
D. orbiculata	Ergaleium	SI	Chen et al., 1997	D. orbiculata	-	Western Australia, ex A. Lowrie 1993	-	-
D. patens	Ergaleium	SC	Chen et al., 1997	D. nitidula Planchon	ssp. omissa (Diels) Marchant & Lowrie	Lake Gnangara	A. Lowrie #520	PERTH, MEL	Data excluded due to conflict with observations of Fleischmann (in press)
D. porrecta	Ergaleium	SI	Chen et al., 1997	D. stolonifera Endl.	ssp. Porrecta (Lehm.) Marchant & Lowrie	Cataby	Lin Chen & Sid James 10/6/92#4	PERTH
D. pulchella	Ergaleium	SC	Chen et al., 1997	D. pulchella Lehm.	-	Gnangara Lake, Western Australia	S. James 91.11/1	-
D. purpurescens	Ergaleium	SI	Chen et al., 1997	D. stolonifera Endl.	ssp. Compacta N. Marchant	Western Australia, ex A. Lowrie 1993	-	-
D. radicans	Ergaleium	SI	Chen et al., 1997	D. radicans N. Marchant.	-	Western Australia, ex A. Lowrie 1993	-	-
D. rosulata	Ergaleium	SI	Chen et al., 1997	D. rosulata Lehm.	-	32 degrees, 21'S, 116 degrees 3'E (Jarrahdale Rock, jarrahdale, Western Australia-Appendix)	Chen
D. rosulata	Ergaleium	SI	Chen et al., 1997	D. rosulata Lehm.	-	32 degrees 13'S, 116 degrees 8'E (4(9) Km SE Perth on Albany Hwy, Western Australia-Appendix)	Chen (Chen & James s.n.; 7579764)
D. rosulata	Ergaleium	SI	Chen et al., 1997	D. rosulata Lehm.	-	Helena Valley	Chen
D. rosulata	Ergaleium	SI	Chen et al., 1997	D. rosulata Lehm.	-	32 degrees 17'S, 116 degrees 18' E (51 Km SE Perth on Albany Hwy, Western Australia-Appendix)	Chen
D. rupicola	Ergaleium	SI	Chen et al., 1997	D. stolonifera Endl.	ssp. Rupicola N. Marchant	Nettleton Road	NGM
D. tubaestylis	Ergaleium	SI	Chen et al., 1997	D. tubaestylis Marchant & Lowrie.	-	Blue Rock, jarrahdale, Western Australia	Chen
D. anglica	Drosera	SC	Crowder et al., 1990	D. anglica	-	-	-	-
D. intermedia	Drosera	SC	Crowder et al., 1991	D. intermedia	-	-	-	-
D. rotundifolia	Drosera	SC	Crowder et al., 1992	D. rotundifolia	-	-	-	-
D. meristocaulis	Ergaleium	SI	Fleischman, in press; Brittnacher, 2010	D. meristocaulis	-	Sierra Neblina, locus classicus	-	-
D. aberrans	Ergaleium	SI	Fleischmann, in press			2 x South Australia (source: Allen Lowrie)	-	-
D. aliciae	Drosera	SC	Fleischmann, in press			5 accessions, from Western Cape and Eastern Cape	-	-
D. brevifolia	Drosera	SC	Fleischmann, in press			1 x USA, 1 x Brazil	-	-
D. capensis	Drosera	SC	Fleischmann, in press			various locations, South Africa	-	-
D. capillaris	Drosera	SC	Fleischmann, in press			3 x USA, 2 x Brazil, 1 x Cuba	-	-
D. chrysolepis	Drosera	SC	Fleischmann, in press			2 accessions: Minas Gerais, Cipó and Bahia:	-	-
D. cistiflora	Drosera	SC	Fleischmann, in press		partially SC	various locations, South Africa	-	-
D. collinsiae	Drosera	SC	Fleischmann, in press			4 different accessions from Eastern Cape and Eswatini	-	-
D. filiformis	Drosera	SC	Fleischmann, in press			3 accesions from USA	-	-
D. graomogolensis	Drosera	SC/SI	Fleischmann, in press		partially SC, some populations, some fully SI	3 accessions from Minas Gerais	-	-
D. helodes	Ergaleium	SI	Fleischmann, in press			2 x Western Australia: Bullsbrook and Great Northern Highway (pink and white flowered specimens)	-	-
D. hilaris	Drosera	SC	Fleischmann, in press		partially SC	unspecified location, Western Cape	-	-
D. hirtella	Drosera	SC	Fleischmann, in press			5 x Brazil	-	-
D. latifolia	Drosera	SC	Fleischmann, in press			8 accessions from Minas Gerais, Sao Paulo, and Paraná	-	-
D. linearis	Drosera	SC	Fleischmann, in press			2 x USA	-	-
D. natalensis	Drosera	SC	Fleischmann, in press			4 accessions from Eastern Cape and Madagascar	-	-
D. neocaledonica	Drosera	SC	Fleischmann, in press			2 accessions from New Caledonia	-	-
D. prostratoscaposa	Ergaleium	SI	Fleischmann, in press			1 x Western Australia	-	-
D. pulchella	Ergaleium	SI/SC	Fleischmann, in press	D. pulchella Lehm.	-	most populations are SI, only few are SC	-	-
D. regia	Regiae	SC	Fleischmann, in press			2 x Western Cape (both populations)	-	-
D. sessilifolia	Drosera	SC	Fleischmann, in press			3 x Brazil	-	-
D. sewelliae	Ergaleium	SI	Fleischmann, in press			1 x Western Australia (source: Allen Lowrie)	-	-
D. spiralis	Drosera	SC	Fleischmann, in press			3 accessions from Minas Gerais: Diamantina, Itacambira, PN Sempre Vivas	-	-
D. tokaiensis	Drosera	SC	Fleischmann, in press			3 accesions from Japan	-	-
D. tomentosa	Drosera	SC	Fleischmann, in press			5 accessions from Minas Gerias and Bahia	-	-
D. tracyi	Drosera	SC	Fleischmann, in press			2 accesions from USA	-	-
D. trinervia	Drosera	SC	Fleischmann, in press			various locations, South Africa	-	-
D. venusta	Drosera	SC	Fleischmann, in press			type collection from P. Debbert	-	-
D. verrucata	Ergaleium	SI	Fleischmann, in press			2 x Western Australia: Fishtrack Road, and unspecified	-	-
D. villosa	Drosera	SC	Fleischmann, in press			2 accessions from Minas Gerais: Sierra Negra and Ibitipoca	-	-
D. bulbosa	Ergaleium	SI	Fleischmann, in press.	D. bulbosa	-	reports of SC in D. bulbosa refer to subsp. major (= D. major)!	-	-
D. adelae	Drosera	SC	Fleischmann, in press; Brittnacher, 2010	D. adelae	-	-	-	-
D. banksii	Ergaleium	SC	Fleischmann, in press; Brittnacher, 2010	D. banksii	-	-	-	-
D. burmannii	Drosera	SC	Fleischmann, in press; Brittnacher, 2010	D. burmannii	-	-	-	-
D. falconeri	Ergaleium	SI	Fleischmann, in press; Brittnacher, 2010	D. falconeri	-	-	-	-
D. pygmaea	Ergaleium	SC	Fleischmann, in press; Brittnacher, 2010	D. pygmaea	-	-	-	-
D. barbigera	Ergaleium	SI	Fleischmann, in press; Brittnacher, 2011	D. barbigera	-	-	-	-
D. caduca	Ergaleium	SI	Fleischmann, in press; Brittnacher, 2011	D. caduca	-	-	-	-
D. finlaysoniana	Drosera	SI	Fleischmann, in press; Brittnacher, 2011	D. finlaysoniana	-	-	-	-
D. roseana	Ergaleium	SI	Fleischmann, in press; Brittnacher, 2011	D. roseana	-	-	-	-
D. darwinensis	Ergaleium	SI	Fleischmann, in press; Brittnacher, 2012	D. darwinensis	-	-	-	-
D. fulva	Ergaleium	SI	Fleischmann, in press; Brittnacher, 2012	D. fulva	-	-	-	-
D. binata	Ergaleium	SC	Fleischmann, in press; Brittnacher, 2013	D. binata	-	New Zealand	-	-
D. derbyensis	Ergaleium	SI	Fleischmann, in press; Brittnacher, 2013	D. derbyensis	-	-	-	-
D. binata	Ergaleium	SI	Fleischmann, in press; Brittnacher, 2014	D. binata	-	Australia, Tasmania	-	-
D. dilatatopetiolaris	Ergaleium	SI	Fleischmann, in press; Brittnacher, 2014	D. dilatatopetiolaris	-	-	-	-
D. schizandra	Drosera	SC	Fleischmann, in press; Brittnacher, 2014	D. schizandra	-	-	-	-
D. brevicornis	Ergaleium	SI	Fleischmann, in press; Brittnacher, 2015	D. brevicornis	-	-	-	-
D. echinoblastus	Ergaleium	SI	Fleischmann, in press; Brittnacher, 2015	D. echinoblastus	-	-	-	-
D. hamiltonii	Drosera	SI	Fleischmann, in press; Brittnacher, 2015	D. hamiltonii	-	-	-	-
D. scorpioides	Ergaleium	SI	Fleischmann, in press; Brittnacher, 2015	D. scorpioides	-	-	-	-
D. broomensis	Ergaleium	SI	Fleischmann, in press; Brittnacher, 2016	D. broomensis	-	-	-	-
D. hartmeyerorum	Drosera	SC	Fleischmann, in press; Brittnacher, 2016	D. hartmeyerorum	-	-	-	-
D. hookeri	Ergaleium	SC	Fleischmann, in press; Brittnacher, 2017	D. hookeri	-	-	-	-
D. stolonifera	Ergaleium	SI	Fleischmann, in press; Brittnacher, 2017	D. stolonifera Endl.	-	-	-	-
D. indica	Drosera	SC	Fleischmann, in press; Brittnacher, 2018	D. indica	-	-	-	-
D. trichocaulis	Ergaleium	SI	Fleischmann, in press; Brittnacher, 2018	D. paleacea	subsp. Trichocaulis	-	-	-
D. kenneallyi	Ergaleium	SI	Fleischmann, in press; Brittnacher, 2019	D. kenneallyi	-	-	-	-
D. lanata	Ergaleium	SI	Fleischmann, in press; Brittnacher, 2020	D. lanata	-	-	-	-
D. occidentalis	Ergaleium	SC	Fleischmann, in press; Brittnacher, 2026	D. occidentalis	-	-	-	-
D. ordensis	Ergaleium	SI	Fleischmann, in press; Brittnacher, 2029	D. ordensis	-	-	-	-
D. oreopodion	Ergaleium	SI	Fleischmann, in press; Brittnacher, 2030	D. oreopodion	-	-	-	-
D. paleacea	Ergaleium	SI	Fleischmann, in press; Brittnacher, 2031	D. paleacea	subsp. Paleacea	-	-	-
D. paradoxa	Ergaleium	SI	Fleischmann, in press; Brittnacher, 2032	D. paradoxa	-	-	-	-
D. parvula	Ergaleium	SI	Fleischmann, in press; Brittnacher, 2033	D. parvula Planchon.	-	-	-	-
D. pedicellaris	Ergaleium	SI	Fleischmann, in press; Brittnacher, 2035	D. pedicellaris	-	-	-	-
D. petiolaris	Ergaleium	SI	Fleischmann, in press; Brittnacher, 2036	D. petiolaris	-	-	-	-
D. prolifera	Drosera	SC	Fleischmann, in press; Brittnacher, 2038	D. prolifera	-	-	-	-
D. finlaysoniana	Drosera	SC	Gibson, 2002	D. indica		Narrabri, New South Wales, AU	-	-
D. anglica	Drosera	SC	Knuth, 1908	D. anglica	-	Schleswig-Holstein	-	-
D. intermedia	Drosera	SC	Knuth, 1908	D. intermedia	-	Schleswig-Holstein	-	-
D. rotundifolia	Drosera	SC	Knuth, 1908	D. rotundifolia	-	Schleswig-Holstein	-	-
D. ×sidjamesii	Ergaleium	SC	Lowrie & Conran, 2007a	D. xsidjamesii	-	Type location; Lake Gnangarra	Lowrie 587, Conran 1412	ADU, PERTH, MEL
D. minutiflora	Ergaleium	SI	Lowrie & Conran, 2007a	D. parvula Planchon.	-	-	Lowrie 1989, Conran 1413 b	PERTH, ADU
D. allantostigma	Ergaleium	SI	Lowrie & Conran, 2007b	D. allantostigma	-	Type location	Lowrie 2445	PERTH
D. leucostigma	Ergaleium	SC	Lowrie & Conran, 2007b	D. leucostigma	-	N of Cataby 8 Dec 1083	JGC1429, Lowrie s.n.	ADU; PERTH
D. nitidula	Ergaleium	SC	Lowrie & Conran, 2007b	D. nitidula Planchon	-	-	JGC1418, Lowrie s.n.	ADU; PERTH
D. omissa	Ergaleium	SC	Lowrie & Conran, 2007b	D. omissa	-	Kalbarri Nat. Pk. 4 June 1084	JGC1353, Lowrie s.n.	ADU; PERTH
D. patens	Ergaleium	SC	Lowrie & Conran, 2007b	D. patens	-	-	JGC1411, Lowrie 2033, conran 1145	ADU; PERTH
D. anglica	Drosera	SC	Murza & Davis, 2005	D. anglica	-	Macdowall Bog Protected Region, Nisbet Provincial Forest of central Saskatchewan	-	-
D. arcturi	Arcturia	SC	Sciligo, 2009	D. arcturi	-	Aurthur;s Pass National Park, New Zeland	-	-
D. auriculata	Ergaleium	SC	Sciligo, 2009	D. auriculata	-	Hai Iwi Lakes in Northland New Zealand	-	-
D. peltata	Ergaleium	SC	Sciligo, 2009	D. peltata	-	Hai Iwi Lakes in Northland New Zealand	-	-
D. spatulata	Drosera	SC	Sciligo, 2009	D. spatulata	-	Aurthur;s Pass National Park, New Zeland	-	-
D. stenopetala	Drosera	SC	Sciligo, 2009	D. stenopetala	-	Aurthur;s Pass National Park, New Zeland	-	-
D. planchonii	Ergaleium	SC	Fleischmann, in press	D. planchonii	-	From Allen Lowrie	-	-

### Sheet: TableS3.3
Table S3.3: References cited in Table S3.1 and Table S3.2
References
Brittnacher, J. 2010. Flower Self-incompatibility | ICPS. https://www.carnivorousplants.org/cp/evolution/selfincompatibility
Chen, L., S. H. James, and H. M. Stace. 1997. Self-incompatibility, Seed Abortion and Clonality in the Breeding Systems of Several Western Australian Drosera species (Droseraceae). Aust. J. Bot. 45:191. CSIRO PUBLISHING.
Crowder, A. A., M. C. Pearson, P. J. Grubb, and P. H. Langlois. 1990. Drosera L. Source J. Ecol. 78:233–267.
Díez, C. M., B. S. Gaut, E. Meca, E. Scheinvar, S. Montes-Hernandez, L. E. Eguiarte, and M. I. Tenaillon. 2013. Genome size variation in wild and cultivated maize along altitudinal gradients. New Phytol. 199:264. NIH Public Access.
Doležel, J., S. Sgorbati, and S. Lucretti. 1992. Comparison of three DNA fluorochromes for flow cytometric estimation of nuclear DNA content in plants. Physiol. Plant. 85:625–631.
Doležel, J., J. Greilhuber, S. Lucrettir, A. Meister, M. A. Lysak, L. Nardi, and R. Obermayer. 1998. Plant Genome Size Estimation by Flow Cytometry : Inter-laboratory Comparison. Annals of Botany 82: 17-26
Fleischmann, A. (in press). Flower biology of the carnivorous sundews (Drosera, Droseraceae). Frontiers in Plant Science (in press).
Gibson, R. 2002. Drosera indica from Narrabri, New South Wales. Carnivorous Plant Newsletter 31: 20–24.
International Rice Genome Sequencing Project, and T. Sasaki. 2005. The map-based sequence of the rice genome. Nat. 2005 4367052 436:793–800. Nature Publishing Group.
Knuth, P. 1908. Handbook of Flower Pollination, Volume II. Oxford: Clarendon Press, Oxford.
Lowrie, A., and J. G. Conran. 2007a. A Revision of the Drosera omissa/D. nitidula Complex (Droseraceae) from South-West Western Australia. Taxon 56: 533-544
Lowrie, A., and J. G. Conran. 2007b. Drosera × sidjamesii (Droseraceae): systematics and ecology of a natural hybrid from Western Australia Drosera × sidjamesii (Droseraceae): systematics and ecology of a natural hybrid from Western Australia. Australian Systematic Botany 20: 44-53
Murza, G. L., and A. R. Davis. 2005. Flowering phenology and reproductive biology of Drosera anglica (Droseraceae). Bot. J. Linn. Soc. 147:417–426.
Schmutz, J., S. B. Cannon, J. Schlueter, J. Ma, T. Mitros, W. Nelson, D. L. Hyten, Q. Song, J. J. Thelen, J. Cheng, D. Xu, U. Hellsten, G. D. May, Y. Yu, T. Sakurai, T. Umezawa, M. K. Bhattacharyya, D. Sandhu, B. Valliyodan, E. Lindquist, M. Peto, D. Grant, S. Shu, D. Goodstein, K. Barry, M. Futrell-Griggs, B. Abernathy, J. Du, Z. Tian, L. Zhu, N. Gill, T. Joshi, M. Libault, A. Sethuraman, X.-C. …
Sciligo, A. R. 2009. Food or sex: which would you choose? Pollinator-prey conflict and reproductive assurance in New Zealand Drosera. Lincoln University.
Veleba, A., P. Šmarda, F. Zedek, L. Horová, J. Šmerda, and P. Bureš. 2017. Evolution of genome size and genomic GC content in carnivorous holokinetics (Droseraceae). Ann. Bot. 119:409–416. Oxford University Press.
