## Supplemental Table 4 for "Over two orders of magnitude difference in rate of single chromosome loss among sundew (*Drosera* L., Droseraceae) lineages"

### Sheet: TableS4.1
Table S4.1: The fixed polyploid model (H1; in bold) had strong support over both the null and full model and significantly different rates of chromosome number decrease. This table shows the marginal log likelihood; estimated rate of chromosome loss (δ), gain (γ), and polyploidy (ρ) for both state E (Drosera subg. Ergaleium) and state D (the other three Drosera subgenera); and the transition from…
		Per million-year, instantaneous rate of
Model	Marginal Log Likelihood	chromosome number increase		chromosome number decrease		chromosome number doubling		transition between states D and E
		γD	γE	δD	δE	ρD	ρE	QDàE
H2 (Full Model) a	−143.9773	0.026	0.23	0.0062*	0.25*	0.017	0.013	0.0027
H1 (ρD = ρE)	−138.8873	0.027	0.19	0.00059*	0.23*	0.014		0.0024
H0 (δD = δE; γD = γE; ρD = ρE)	−157.5191	0.016		0.074		0.023		0.0038
a Indicates posterior distribution that were bimodal. *indicates rates between state D and E that are significantly different within the model.

### Sheet: TableS4.2
Table S4.2: The 95% intervals calculated by Tracer for the six chromosome rate estimations. Only the rates of δD and δE are distinct.
		Per million-year, instantaneous rate of
Model	Marginal Log Likelihood	chromosome number increase		chromosome number decrease		chromosome number doubling		transition between states D and E
		γD	γE	δD	δE	ρD	ρE	QDàE
H2 (Full Model)	-143.977	0.000024-0.041	0.00015-0.52	0.0000062-0.044		0.063-0.52	0.0055-0.032	0.0000020-0.032
H1 (ρD = ρE)	-138.887	0.015-0.041	0.0000054-0.44	0.0000043-0.0018		0.059-0.47	0.0061-0.022
H0 (δD = δE; γD = γE; ρD = ρE)a	-157.519	0.0000038-0.042		0.033-0.12			0.0094-0.040
